# Phosphoinositide-focused CRISPR screen identifies novel genetic vulnerabilities in PDAC and AML cells

**DOI:** 10.1101/2024.09.09.612071

**Authors:** Daniel KC Lee, Ryan Loke, Jonathan TS Chow, Martino M Gabra, Leonardo Salmena

**Affiliations:** Department of Pharmacology & Toxicology, University of Toronto, Toronto, Ontario, Canada

**Keywords:** Phosphoinositides, CRISPR-Cas9, AML, PDAC, Functional Screen

## Abstract

Phosphoinositides (PIs) are minor but essential phospholipids that play crucial roles in cellular signaling pathways, membrane dynamics, and the regulation of various cellular processes. We developed and utilized a novel PI-focused CRISPR gRNA library to perform negative-selection and positive-selection screens in PANC-1 and OCI-AML2 cells, models of pancreatic ductal adenocarcinoma (PDAC) and acute myeloid leukemia (AML), respectively. Through these screens, we identified 28 essential genes in PANC-1, 84 essential genes in OCI-AML2, and 28 regulators of colony formation in OCI-AML2. Our results using this small and focused library uncovered false negatives and subtle effects that may be missed in genome-wide approaches, while enabling adaptation to different screening conditions. Overall, our results uncovered previously uncharacterized essential genes in PDAC and AML that can be leveraged as therapeutic targets and biomarkers. We also demonstrate that focused libraries offer a more efficient and targeted approach to uncovering critical genetic determinants of cancer progression.
