## Supplemental Table 1 for "Phosphoinositide-focused CRISPR screen identifies novel genetic vulnerabilities in PDAC and AML cells"

### Sheet: TableS1_PIomeGeneList
HUGO_GENE_NAME	GENE_ID
PIK3C3	ENSG00000078142
PIK3C2A	ENSG00000011405
PIK3C2B	ENSG00000133056
PIK3C2G	ENSG00000139144
MTM1	ENSG00000171100
MTMR1	ENSG00000063601
MTMR2	ENSG00000087053
MTMR3	ENSG00000100330
MTMR4	ENSG00000108389
MTMR6	ENSG00000139505
MTMR7	ENSG00000003987
MTMR8	ENSG00000102043
MTMR14	ENSG00000163719
ANKFY1	ENSG00000185722
FGD3	ENSG00000127084
FGD4	ENSG00000139132
HGS	ENSG00000185359
PIK3R4	ENSG00000196455
RIMS1	ENSG00000079841
RUFY1	ENSG00000176783
WDFY1	ENSG00000085449
WDFY3	ENSG00000163625
ZFYVE1	ENSG00000165861
ZFYVE27	ENSG00000155256
SNX1	ENSG00000028528
SNX2	ENSG00000205302
SNX3	ENSG00000112335
SNX4	ENSG00000114520
SNX5	ENSG00000089006
SNX6	ENSG00000129515
SNX7	ENSG00000162627
SNX8	ENSG00000106266
SNX9	ENSG00000130340
SNX12	ENSG00000147164
SNX13	ENSG00000071189
SGK3	ENSG00000104205
ABR	ENSG00000159842
ACAP2	ENSG00000114331
ARAP1	ENSG00000186635
ARAP3	ENSG00000120318
CADPS2	ENSG00000081803
DGKK	ENSG00000274588
APPL2	ENSG00000136044
DNM2	ENSG00000079805
ELMO3	ENSG00000102890
EPS8	ENSG00000151491
EXOC8	ENSG0000011690
FERMT1	ENSG00000101311
VAV2	ENSG00000160293
IPCEF1	ENSG00000074706
ARHGEF26	ENSG00000114790
KIF1A	ENSG00000130294
OSBP	ENSG00000110048
OSBPL3	ENSG00000070882
OSBPL8	ENSG00000091039
OSBPL10	ENSG00000144645
OSBPL11	ENSG00000144909
PLEK2	ENSG00000100558
PLEKHA2	ENSG00000169499
PLEKHA5	ENSG00000052126
PLEKHA7	ENSG00000166689
PLEKHF2	ENSG00000175895
PLEKHG3	ENSG00000126822
PLEKHH1	ENSG00000054690
PHLDA2	ENSG00000181649
PHLDA3	ENSG00000174307
ADRM1	ENSG00000130706
ARHGEF1	ENSG00000076928
ROCK1	ENSG00000067900
CDC42BPB	ENSG00000198752
CDC42BPG	ENSG00000171219
SPTBN1	ENSG00000115306
SWAP70	ENSG00000133789
TEC	ENSG00000135605
VPS36	ENSG00000136100
EEA1	ENSG00000102189
RBSN	ENSG00000131381
FGD1	ENSG00000102302
FGD2	ENSG00000146192
ZFYVE16	ENSG00000039319
ZFYVE26	ENSG00000072121
ZFYVE28	ENSG00000159733
WIPI2	ENSG00000157954
TECPR1	ENSG00000205356
RUFY4	ENSG00000188282
FYCO1	ENSG00000163820
PI4K2A	ENSG00000155252
PI4K2B	ENSG00000038210
PI4KA	ENSG00000241973
PI4KB	ENSG00000143393
SACM1L	ENSG00000211456
PLEKHA3	ENSG00000116095
PLEKHA8	ENSG00000106086
COL4A3BP	ENSG00000113163
GOLPH3	ENSG00000113384
PIKFYVE	ENSG00000115020
PTPMT1	ENSG00000110536
ING2	ENSG00000168556
TIAM1	ENSG00000156299
TOM1	ENSG00000100284
UHRF1	ENSG00000276043
DOK4	ENSG00000125170
DOK5	ENSG00000101134
DOK1	ENSG00000115325
DOK2	ENSG00000147443
GTF2H1	ENSG00000110768
SAP30	ENSG00000164105
SAP30L	ENSG00000164576
BAZ1A	ENSG00000198604
WIPI1	ENSG00000070540
SH3PXD2B	ENSG00000174705
WDR45B	ENSG00000141580
WDR45	ENSG00000196998
NCF4	ENSG00000100365
SH3PXD2A	ENSG00000107957
DAB2IP	ENSG00000136848
SESTD1	ENSG00000187231
PLCZ1	ENSG00000139151
SNX27	ENSG00000143376
SNX20	ENSG00000167208
SNX21	ENSG00000124104
DENND1A	ENSG00000119522
SNX19	ENSG00000120451
ZFYVE19	ENSG00000166140
KIF16B	ENSG00000089177
PLEKHF1	ENSG00000166289
PLEKHA4	ENSG00000105559
LANCL2	ENSG00000132434
ASAP1	ENSG00000153317
FGD5	ENSG00000154783
FGD6	ENSG00000180263
RUFY2	ENSG00000204130
WDFY2	ENSG00000139668
ZFYVE21	ENSG00000100711
ZFYVE9	ENSG00000157077
EFR3A	ENSG00000132294
EFR3B	ENSG00000084710
TTC7A	ENSG00000068724
TTC7B	ENSG00000165914
TMEM150A	ENSG00000168890
FAM126A	ENSG00000122591
FAM126B	ENSG00000155744
ACBD3	ENSG00000182827
ARFIP1	ENSG00000164144
ARFIP2	ENSG00000132254
GSDMD	ENSG00000104518
GOLPH3L	ENSG00000143457
OSBPL5	ENSG00000021762
SDCBP	ENSG00000137575
PIK3CA	ENSG00000121879
PIK3CB	ENSG00000051382
PIK3CD	ENSG00000171608
PIK3CG	ENSG00000105851
PIK3R1	ENSG00000145675
PIK3R2	ENSG00000105647
PIK3R3	ENSG00000117461
PIK3R5	ENSG00000141506
PIK3R6	ENSG00000276231
AP1G1	ENSG00000166747
RS1	ENSG00000102104
BBS5	ENSG00000163093
JPH2	ENSG00000149596
PLEKHO1	ENSG00000023902
SYTL1	ENSG00000142765
PLCG1	ENSG00000124181
MAPKAP1	ENSG00000119487
PTEN	ENSG00000171862
INPP4A	ENSG00000040933
INPP4B	ENSG00000109452
PLEKHA1	ENSG00000107679
RAPH1	ENSG00000173166
HIP1	ENSG00000127946
HIP1R	ENSG00000130787
AKT1	ENSG00000142208
AKT2	ENSG00000105221
AKT3	ENSG00000117020
SNX18	ENSG00000178996
PFN1	ENSG00000108518
NCF1	ENSG00000158517
PDK1	ENSG00000152256
CYTH2	ENSG00000105443
MYO1G	ENSG00000136286
PLEK	ENSG00000115956
ANXA8	ENSG00000265190
TTPA	ENSG00000137561
RAG2	ENSG00000175097
COMMD1	ENSG00000173163
ADAP2	ENSG00000184060
GAB2	ENSG00000033327
ARHGEF2	ENSG00000116584
PLCB3	ENSG00000149782
ANP32B	ENSG00000136938
ACTB	ENSG00000075624
ACTG1	ENSG00000184009
ARF1	ENSG00000143761
ARF5	ENSG00000004059
ENO1	ENSG00000074800
ACTN1	ENSG00000072110
ACTN4	ENSG00000130402
ANXA2	ENSG00000182718
ANXA6	ENSG00000197043
ANXA11	ENSG00000122359
AP2B1	ENSG00000006125
AP3D1	ENSG00000065000
AP3S1	ENSG00000177879
APEX1	ENSG00000100823
AXIN1	ENSG00000103126
EPB41L2	ENSG00000079819
CNN2	ENSG00000064666
CASP10	ENSG00000003400
CD44	ENSG00000026508
CD46	ENSG00000117335
CD81	ENSG00000110651
VAC14	ENSG00000103043
FIG4	ENSG00000112367
ARL2	ENSG00000213465
CD9	ENSG00000010278
CDC42	ENSG00000070831
GPA33	ENSG00000143167
CLTC	ENSG00000141367
CDK1	ENSG00000170312
CHMP2A	ENSG00000130724
CHMP2B	ENSG00000083937
CLDN3	ENSG00000165215
COPB1	ENSG00000129083
COPZ1	ENSG00000111481
CFL1	ENSG00000172757
CAND1	ENSG00000111530
CYFIP1	ENSG00000273749
PHGDH	ENSG00000092621
DYNC1LI1	ENSG00000144635
DDX58	ENSG00000107201
DNM1L	ENSG00000087470
TKFC	ENSG00000149476
PRKDC	ENSG00000253729
EHD1	ENSG00000110047
EHD4	ENSG00000103966
SH3GL2	ENSG00000107295
EML4	ENSG00000143924
XPO1	ENSG00000082898
XPO4	ENSG00000132953
CSE1L	ENSG00000124207
XPO5	ENSG00000124571
XPO7	ENSG00000130227
XPOT	ENSG00000184575
SSRP1	ENSG00000149136
CAPZA1	ENSG00000116489
CAPZA2	ENSG00000198898
FLNA	ENSG00000196924
FLNB	ENSG00000136068
FLNC	ENSG00000128591
WASHC2C	ENSG00000172661
WASHC3	ENSG00000120860
COMMD5	ENSG00000170619
NCAPG	ENSG00000109805
CPNE1	ENSG00000214078
LGALS4	ENSG00000171747
GAPDH	ENSG00000111640
FEN1	ENSG00000168496
USO1	ENSG00000138768
GSK3B	ENSG00000082701
RAN	ENSG00000132341
RACK1	ENSG00000204628
HLA-A	ENSG00000206503
IPO5	ENSG00000065150
KPNB1	ENSG00000108424
HLA-B	ENSG00000234745
IPO7	ENSG00000205339
ITGA2	ENSG00000164171
ITGA3	ENSG00000005884
ITGA6	ENSG00000091409
ITGB1	ENSG00000150093
ITGB4	ENSG00000132470
MX1	ENSG00000157601
KIF5B	ENSG00000170759
IFIT5	ENSG00000152778
IFRD1	ENSG00000006652
KHDRBS1	ENSG00000121774
KLC1	ENSG00000126214
LRRFIP1	ENSG00000124831
LRRC57	ENSG00000180979
FUK	ENSG00000157353
LDHB	ENSG00000111716
LASP1	ENSG00000002834
LDHA	ENSG00000134333
MSN	ENSG00000147065
MAPK3	ENSG00000102882
MARCKSL1	ENSG00000175130
MAGED2	ENSG00000102316
MAP4	ENSG00000047849
MAPK1	ENSG00000100030
MYH14	ENSG00000105357
MYL6	ENSG00000092841
MYL6B	ENSG00000196465
MYL12A	ENSG00000101608
MYH9	ENSG00000100345
MYO1D	ENSG00000176658
NACA	ENSG00000196531
AHNAK	ENSG00000124942
NAA15	ENSG00000164134
SARNP	ENSG00000205323
PPL	ENSG00000118898
PLAA	ENSG00000137055
PLXNB2	ENSG00000196576
PLEC	ENSG00000178209
PCNA	ENSG00000132646
PDCD10	ENSG00000114209
PRRC1	ENSG00000164244
PTGFRN	ENSG00000134247
FNTA	ENSG00000168522
RCC2	ENSG00000179051
SET	ENSG00000119335
SEC31A	ENSG00000138674
RABL6	ENSG00000196642
RDX	ENSG00000137710
RANGAP1	ENSG00000100401
PKM	ENSG00000067225
G3BP1	ENSG00000145907
IQGAP1	ENSG00000140575
IQGAP2	ENSG00000145703
RAB21	ENSG00000080371
RAB15	ENSG00000139998
RAC1	ENSG00000136238
RAC2	ENSG00000128340
RAB11A	ENSG00000103769
RAB1A	ENSG00000138069
RAB5B	ENSG00000111540
RAB5C	ENSG00000108774
RAB7A	ENSG00000075785
RAB8A	ENSG00000167461
RALB	ENSG00000144118
ARHGEF7	ENSG00000102606
RHOG	ENSG00000177105
SAMHD1	ENSG00000101347
SELENBP1	ENSG00000143416
ARHGDIB	ENSG00000111348
RHOC	ENSG00000155366
UBXN1	ENSG00000162191
SYT5	ENSG00000129990
SEPT9	ENSG00000184640
SEPT7	ENSG00000122545
SEPT2	ENSG00000168385
PPP2R1A	ENSG00000105568
WNK1	ENSG00000060237
PPP2R2A	ENSG00000221914
SEPT11	ENSG00000138758
PPP5C	ENSG00000011485
SETD3	ENSG00000183576
SRP54	ENSG00000100883
SRP14	ENSG00000140319
SRP68	ENSG00000167881
SRP72	ENSG00000174780
SPTAN1	ENSG00000197694
SLK	ENSG00000065613
SART3	ENSG00000075856
STIP1	ENSG00000168439
STX3	ENSG00000166900
TLN1	ENSG00000137076
TRIM28	ENSG00000130726
TNPO1	ENSG00000083312
TPM3	ENSG00000143549
TRAPPC3	ENSG00000054116
TFRC	ENSG00000072274
PPP1CA	ENSG00000172531
ABO	ENSG00000175164
TPD52	ENSG00000076554
CSK	ENSG00000103653
UBE2O	ENSG00000175931
UBQLN1	ENSG00000135018
UBQLN2	ENSG00000188021
LBHD1	ENSG00000162194
RPRD1B	ENSG00000101413
WASHC4	ENSG00000136051
GET4	ENSG00000239857
ATP6V1A	ENSG00000114573
ATP6V1C1	ENSG00000155097
ATP6V1E1	ENSG00000131100
ZWILCH	ENSG00000174442
ATP6V1B2	ENSG00000147416
VPS4B	ENSG00000119541
VSNL1	ENSG00000163032
TPCN1	ENSG00000186815
TPCN2	ENSG00000162341
RPTOR	ENSG00000141564
CTTN	ENSG00000085733
MCOLN1	ENSG00000090674
MCOLN2	ENSG00000153898
MCOLN3	ENSG00000055732
RYR1	ENSG00000196218
RYR2	ENSG00000198626
ATP13A2	ENSG00000159363
CHMP3	ENSG00000115561
CLVS1	ENSG00000177182
CLVS2	ENSG00000146352
SNX14	ENSG00000135317
GBF1	ENSG00000107862
PIP4K2A	ENSG00000150867
PIP4K2B	ENSG00000276293
PIP4K2C	ENSG00000166908
PIP5K1A	ENSG00000143398
PIP5K1B	ENSG00000107242
PIP5K1C	ENSG00000186111
PIP4P1	ENSG00000165782
PIP4P2	ENSG00000155099
OCRL	ENSG00000122126
INPP5B	ENSG00000204084
SYNJ1	ENSG00000159082
SYNJ2	ENSG00000078269
GBE1	ENSG00000114480
PLCD3	ENSG00000161714
BPNT1	ENSG00000162813
PFKFB2	ENSG00000123836
PFKP	ENSG00000067057
PFKL	ENSG00000141959
PFKM	ENSG00000152556
ACACA	ENSG00000278540
ACSS2	ENSG00000131069
ASAH1	ENSG00000104763
ACTA2	ENSG00000107796
ARPC3	ENSG00000111229
ADD1	ENSG00000087274
ARF4	ENSG00000168374
AKR7A2	ENSG00000053371
ACTR1A	ENSG00000138107
ANPEP	ENSG00000166825
ANXA1	ENSG00000135046
ANXA4	ENSG00000196975
ANXA7	ENSG00000138279
AGR2	ENSG00000106541
AP1B1	ENSG00000100280
AP2A2	ENSG00000183020
APOL2	ENSG00000128335
ASNA1	ENSG00000198356
BZW1	ENSG00000082153
BZW2	ENSG00000136261
COASY	ENSG00000068120
ARRB1	ENSG00000137486
GNE	ENSG00000159921
ARFGEF2	ENSG00000124198
WDR11	ENSG00000120008
CES2	ENSG00000172831
CASP3	ENSG00000164305
ZW10	ENSG00000086827
CLTCL1	ENSG00000070371
CLINT1	ENSG00000113282
CLTA	ENSG00000122705
COPA	ENSG00000122218
COPB2	ENSG00000184432
ARCN1	ENSG00000095139
COPG1	ENSG00000181789
COPG2	ENSG00000158623
CCDC22	ENSG00000101997
COG1	ENSG00000166685
COG4	ENSG00000103051
COG6	ENSG00000133103
COPS2	ENSG00000166200
COPS3	ENSG00000141030
COPS4	ENSG00000138663
COPS5	ENSG00000121022
COPS6	ENSG00000168090
COPS7A	ENSG00000111652
COPS7B	ENSG00000144524
COPS8	ENSG00000198612
CUL2	ENSG00000108094
CUL3	ENSG00000036257
CUL4A	ENSG00000139842
CBS	ENSG00000160200
CST4	ENSG00000101441
LAP3	ENSG00000002549
PLA2G4A	ENSG00000116711
DOCK1	ENSG00000150760
DOCK5	ENSG00000147459
DSTN	ENSG00000125868
DRG1	ENSG00000185721
DCTN2	ENSG00000175203
HUWE1	ENSG00000086758
NEDD4	ENSG00000069869
EFHD2	ENSG00000142634
ELMO1	ENSG00000155849
MAP7	ENSG00000135525
SUPT16H	ENSG00000092201
CAPZB	ENSG00000077549
FASN	ENSG00000169710
FUBP1	ENSG00000162613
FANCI	ENSG00000140525
FANCD2	ENSG00000144554
GLMN	ENSG00000174842
G6PD	ENSG00000160211
NADSYN1	ENSG00000172890
PYGB	ENSG00000100994
SAR1B	ENSG00000152700
EXOC4	ENSG00000131558
DNAAF5	ENSG00000164818
HMGB1	ENSG00000189403
IPO4	ENSG00000196497
ILF3	ENSG00000129351
KIF5A	ENSG00000155980
KLC4	ENSG00000137171
KNTC1	ENSG00000184445
TMPO	ENSG00000120802
BAG6	ENSG00000204463
SERPINB1	ENSG00000021355
LIMS1	ENSG00000169756
ACSL4	ENSG00000068366
CAPG	ENSG00000042493
PLIN3	ENSG00000105355
MAPK8	ENSG00000107643
PAICS	ENSG00000128050
MINPP1	ENSG00000107789
AIMP1	ENSG00000164022
MYL12B	ENSG00000118680
MYH11	ENSG00000133392
MYO1B	ENSG00000128641
MYO1C	ENSG00000197879
MYO1E	ENSG00000157483
MYO1F	ENSG00000142347
MYO6	ENSG00000196586
MARCKS	ENSG00000277443
NCKAP1	ENSG00000061676
SCP2	ENSG00000116171
NUDC	ENSG00000090273
NPM1	ENSG00000181163
NAP1L1	ENSG00000187109
NAP1L4	ENSG00000205531
OLA1	ENSG00000138430
STARD10	ENSG00000214530
PPIA	ENSG00000196262
PPIB	ENSG00000166794
PRDX1	ENSG00000117450
PHACTR4	ENSG00000204138
PITPNB	ENSG00000180957
PTER	ENSG00000165983
SERBP1	ENSG00000142864
PLS1	ENSG00000120756
PIP	ENSG00000159763
PDCD6	ENSG00000249915
PCBP1	ENSG00000169564
NTPCR	ENSG00000135778
ECPAS	ENSG00000136813
EPB41	ENSG00000159023
BABAM2	ENSG00000158019
PDIA3	ENSG00000167004
ST13P4	ENSG00000232150
MVB12A	ENSG00000141971
ESYT1	ENSG00000139641
FNTB	ENSG00000257365
PRKCA	ENSG00000154229
S100A9	ENSG00000163220
SEC23A	ENSG00000100934
TP53I3	ENSG00000115129
MROH1	ENSG00000179832
PDXK	ENSG00000160209
GDI1	ENSG00000203879
IQGAP3	ENSG00000183856
RSU1	ENSG00000148484
RAB10	ENSG00000084733
RAB11B	ENSG00000185236
RAB5A	ENSG00000144566
ARHGAP1	ENSG00000175220
PRPS2	ENSG00000101911
OXSR1	ENSG00000172939
SMG1	ENSG00000157106
SERPINB6	ENSG00000124570
SERPINH1	ENSG00000149257
STAT1	ENSG00000115415
STAT3	ENSG00000168610
C11orf58	ENSG00000084070
SGTA	ENSG00000104969
SORBS1	ENSG00000095637
STRN3	ENSG00000196792
STX7	ENSG00000079950
ALYREF	ENSG00000183684
DTYMK	ENSG00000168393
TTC39B	ENSG00000155158
TALDO1	ENSG00000177156
TAGLN2	ENSG00000158710
TPT1	ENSG00000133112
UBA1	ENSG00000130985
UNC45A	ENSG00000140553
EZR	ENSG00000092820
VTA1	ENSG00000009844
VPS35	ENSG00000069329
ATP6V1H	ENSG00000047249
WASF2	ENSG00000158195
GPN1	ENSG00000198522
LTN1	ENSG00000198862
PDHA1	ENSG00000131828
PDHB	ENSG00000168291
TRIM29	ENSG00000137699
PDF	ENSG00000258429
TRIM33	ENSG00000197323
CSRP2	ENSG00000175183
NIPSNAP1	ENSG00000184117
SORBS2	ENSG00000154556
CBR1	ENSG00000159228
NIPSNAP2	ENSG00000146729
RAVER1	ENSG00000161847
SNU13	ENSG00000100138
PECR	ENSG00000115425
FAM168A	ENSG00000054965
TMOD3	ENSG00000138594
MPC2	ENSG00000143158
DAB2	ENSG00000153071
PPP1R13L	ENSG00000104881
NDUFB4	ENSG00000065518
PHF8	ENSG00000172943
PISD	ENSG00000241878
PMVK	ENSG00000163344
PEX11B	ENSG00000131779
TBC1D2	ENSG00000095383
SLIRP	ENSG00000119705
DNAJC19	ENSG00000205981
CHAF1B	ENSG00000159259
DECR2	ENSG00000242612
SAFB	ENSG00000160633
RAB29	ENSG00000117280
MPG	ENSG00000103152
INA	ENSG00000148798
CHMP1A	ENSG00000131165
LMO7	ENSG00000136153
RREB1	ENSG00000124782
DLAT	ENSG00000150768
TFCP2	ENSG00000135457
PDHX	ENSG00000110435
RNMT	ENSG00000101654
RPS18	ENSG00000231500
RCC1	ENSG00000180198
CHD9	ENSG00000177200
EEF1B2	ENSG00000114942
ARHGEF10	ENSG00000104728
CHD7	ENSG00000171316
EEF1D	ENSG00000104529
SHMT2	ENSG00000182199
HOXC10	ENSG00000180818
RDH14	ENSG00000240857
CWC22	ENSG00000163510
RAMAC	ENSG00000169612
CHAF1A	ENSG00000167670
DNAJC13	ENSG00000138246
EDF1	ENSG00000107223
QPCTL	ENSG00000011478
TEAD1	ENSG00000187079
PC	ENSG00000173599
PCCA	ENSG00000175198
NFIC	ENSG00000141905
RPL13A	ENSG00000142541
RPL7A	ENSG00000148303
TFE3	ENSG00000068323
VASP	ENSG00000125753
LMNB2	ENSG00000176619
MSH3	ENSG00000113318
CMSS1	ENSG00000184220
ESRRA	ENSG00000173153
EVL	ENSG00000196405
HDAC2	ENSG00000196591
HNRNPH3	ENSG00000096746
EIF4H	ENSG00000106682
ISG20	ENSG00000172183
LEMD2	ENSG00000161904
NACC1	ENSG00000160877
NEFM	ENSG00000104722
PDS5B	ENSG00000083642
PSIP1	ENSG00000164985
PYGL	ENSG00000100504
RAD54B	ENSG00000197275
SMARCA5	ENSG00000153147
USP39	ENSG00000168883
VARS	ENSG00000204394
TPM4	ENSG00000167460
ZC3H18	ENSG00000158545
KCNAB2	ENSG00000069424
ERC1	ENSG00000082805
MRPS7	ENSG00000125445
PARP1	ENSG00000143799
XRN2	ENSG00000088930
BANF1	ENSG00000175334
COA5	ENSG00000183513
CHEK1	ENSG00000149554
CSNK1A1	ENSG00000113712
MGMT	ENSG00000170430
ATXN2L	ENSG00000168488
LIMCH1	ENSG00000064042
PPP1R12A	ENSG00000058272
POU2F1	ENSG00000143190
OAS1	ENSG00000089127
RSL1D1	ENSG00000171490
XRCC1	ENSG00000073050
PRPF8	ENSG00000174231
CARM1	ENSG00000142453
PRPF38B	ENSG00000134186
ACACB	ENSG00000076555
RSRC2	ENSG00000111011
SRSF11	ENSG00000116754
CCNQ	ENSG00000262919
HMGA1	ENSG00000137309
LRRFIP2	ENSG00000093167
UBP1	ENSG00000153560
NOP2	ENSG00000111641
ADM	ENSG00000148926
CDC20	ENSG00000117399
MISP	ENSG00000099812
CFAP61	ENSG00000089101
HMGA2	ENSG00000149948
KDM1A	ENSG00000004487
MEF2D	ENSG00000116604
NOLC1	ENSG00000166197
CBFB	ENSG00000067955
RALY	ENSG00000125970
ANO1	ENSG00000131620
CYTH1	ENSG00000108669
YWHAB	ENSG00000166913
DNAJB11	ENSG00000090520
LETMD1	ENSG00000050426
PHLDB1	ENSG00000019144
MYH10	ENSG00000133026
PRMT3	ENSG00000185238
LSM14A	ENSG00000257103
DBT	ENSG00000137992
PCCB	ENSG00000114054
SF3B6	ENSG00000115128
SNRPF	ENSG00000139343
SREK1	ENSG00000153914
UBAP2L	ENSG00000143569
YWHAG	ENSG00000170027
YWHAQ	ENSG00000134308
NFAT5	ENSG00000102908
AVEN	ENSG00000169857
CNBP	ENSG00000169714
LUC7L3	ENSG00000108848
FAHD2A	ENSG00000115042
FUS	ENSG00000089280
GLS	ENSG00000115419
HELZ	ENSG00000198265
ITPR1	ENSG00000150995
MCCC2	ENSG00000131844
MFAP1	ENSG00000140259
NELFCD	ENSG00000101158
PHF5A	ENSG00000100410
PPIL4	ENSG00000131013
EWSR1	ENSG00000182944
RBM39	ENSG00000131051
SF3B5	ENSG00000169976
SNRPD2	ENSG00000125743
SRRM1	ENSG00000133226
TBC1D10B	ENSG00000169221
U2AF1	ENSG00000160201
U2AF2	ENSG00000063244
DDB1	ENSG00000167986
TNS1	ENSG00000079308
DAPP1	ENSG00000070190
ARHGAP9	ENSG00000123329
IRS1	ENSG00000169047
IRS2	ENSG00000185950
PLEKHB2	ENSG00000115762
PHLDB2	ENSG00000144824
ADAM2	ENSG00000104755
GAB1	ENSG00000109458
GRK2	ENSG00000173020
KCNJ1	ENSG00000151704
KCNJ2	ENSG00000123700
KCNJ12	ENSG00000184185
KCNJ4	ENSG00000168135
KCNJ14	ENSG00000182324
KCNJ18	ENSG00000260458
KCNJ6	ENSG00000157542
KCNJ3	ENSG00000162989
KCNJ5	ENSG00000120457
KCNJ10	ENSG00000177807
KCNJ15	ENSG00000157551
KCNJ16	ENSG00000153822
KCNJ8	ENSG00000121361
KCNJ11	ENSG00000187486
KCNJ13	ENSG00000115474
ABCC8	ENSG00000006071
ABCC9	ENSG00000069431
KCNK2	ENSG00000082482
KCNK3	ENSG00000171303
KCNK4	ENSG00000182450
KCNK9	ENSG00000169427
SCNN1B	ENSG00000168447
SCNN1G	ENSG00000166828
CFTR	ENSG00000001626
P2RX1	ENSG00000108405
P2RX2	ENSG00000187848
P2RX3	ENSG00000109991
P2RX4	ENSG00000135124
P2RX5	ENSG00000083454
P2RX7	ENSG00000089041
ITPR2	ENSG00000123104
ITPR3	ENSG00000096433
SLC8A1	ENSG00000183023
SLC9A1	ENSG00000090020
SLC4A4	ENSG00000080493
KCNQ1	ENSG00000053918
KCNQ2	ENSG00000075043
KCNQ3	ENSG00000184156
KCNQ4	ENSG00000117013
KCNQ5	ENSG00000185760
KCNE1	ENSG00000180509
CNGA1	ENSG00000198515
CNGB1	ENSG00000070729
ATP2B1	ENSG00000070961
ATP2B2	ENSG00000157087
ATP2B3	ENSG00000067842
ATP2B4	ENSG00000058668
GRIA1	ENSG00000155511
HCN1	ENSG00000164588
HCN2	ENSG00000099822
HCN4	ENSG00000138622
KCNMA1	ENSG00000156113
KCNN2	ENSG00000080709
KCNU1	ENSG00000215262
CACNA1C	ENSG00000151067
CACNA1A	ENSG00000141837
CACNA1B	ENSG00000148408
TRPM2	ENSG00000142185
TRPM4	ENSG00000130529
TRPM5	ENSG00000070985
TRPM6	ENSG00000119121
TRPM7	ENSG00000092439
TRPM8	ENSG00000144481
TRPV1	ENSG00000196689
TRPV2	ENSG00000187688
TRPV3	ENSG00000167723
TRPV4	ENSG00000111199
TRPV5	ENSG00000127412
TRPV6	ENSG00000165125
TRPC1	ENSG00000144935
TRPC3	ENSG00000138741
TRPC4	ENSG00000133107
TRPC5	ENSG00000072315
TRPC6	ENSG00000137672
TRPC7	ENSG00000069018
TRPA1	ENSG00000104321
PDK2	ENSG00000005882
MBP	ENSG00000197971
GAP43	ENSG00000172020
BASP1	ENSG00000176788
PLCD1	ENSG00000187091
PLCB1	ENSG00000182621
PLCB2	ENSG00000137841
PLCB4	ENSG00000101333
WAS	ENSG00000015285
WASL	ENSG00000106299
TWF1	ENSG00000151239
TWF2	ENSG00000247596
GSN	ENSG00000148180
VIL1	ENSG00000127831
ACTN2	ENSG00000077522
ACTN3	ENSG00000248746
SDC4	ENSG00000124145
VCL	ENSG00000035403
SPTB	ENSG00000070182
SPTBN2	ENSG00000173898
SPTBN4	ENSG00000160460
SPTBN5	ENSG00000137877
DAB1	ENSG00000173406
RASA3	ENSG00000185989
CNGA2	ENSG00000183862
CNGA4	ENSG00000132259
CNGA3	ENSG00000144191
CNGB3	ENSG00000170289
LRRC8A	ENSG00000136802
LRRC8B	ENSG00000197147
LRRC8C	ENSG00000171488
LRRC8D	ENSG00000171492
LRRC8E	ENSG00000171017
VAV1	ENSG00000141968
SOS1	ENSG00000115904
TIAM2	ENSG00000146426
CYTH3	ENSG00000008256
BTK	ENSG00000010671
RASA2	ENSG00000155903
ADAP1	ENSG00000105963
ENAH	ENSG00000154380
PKP3	ENSG00000184363
MRPL17	ENSG00000158042
GTF2I	ENSG00000263001
CCAR2	ENSG00000158941
NOSIP	ENSG00000142546
RBM14	ENSG00000239306
FBXO30	ENSG00000118496
AURKB	ENSG00000178999
COX6C	ENSG00000164919
CRIP1	ENSG00000213145
CRIP2	ENSG00000182809
CRTC3	ENSG00000140577
CSRP1	ENSG00000159176
DOCK6	ENSG00000130158
DOCK8	ENSG00000107099
FLYWCH2	ENSG00000162076
GCN1	ENSG00000089154
IMMP2L	ENSG00000184903
LRCH3	ENSG00000186001
MARC2	ENSG00000117791
NDUFA7	ENSG00000267855
NUP153	ENSG00000124789
PAPSS2	ENSG00000198682
MRPL16	ENSG00000166902
MRPL39	ENSG00000154719
RPS19	ENSG00000105372
TBC1D24	ENSG00000162065
TBC1D2B	ENSG00000167202
TFAM	ENSG00000108064
THYN1	ENSG00000151500
TMEM214	ENSG00000119777
YRDC	ENSG00000196449
MAIP1	ENSG00000162972
DDX5	ENSG00000108654
ISOC1	ENSG00000066583
PPHLN1	ENSG00000134283
AP2A1	ENSG00000196961
CAPRIN1	ENSG00000135387
CREBBP	ENSG00000005339
CPT1A	ENSG00000110090
CUL1	ENSG00000055130
DOCK7	ENSG00000116641
EHBP1L1	ENSG00000173442
FCHO2	ENSG00000157107
FGA	ENSG00000171560
FMR1	ENSG00000102081
HNRNPUL1	ENSG00000105323
HNRNPUL2	ENSG00000214753
HTATIP2	ENSG00000109854
EIF4E2	ENSG00000135930
CMPK1	ENSG00000162368
LOX	ENSG00000113083
MDH1	ENSG00000014641
MYCBP2	ENSG00000005810
NDUFS7	ENSG00000115286
NF1	ENSG00000196712
SLC9A3R2	ENSG00000065054
NXF1	ENSG00000162231
POTEE	ENSG00000188219
PPP1CB	ENSG00000213639
ALPI	ENSG00000163295
RPS10	ENSG00000124614
TANC2	ENSG00000170921
SLC25A19	ENSG00000125454
BUD23	ENSG00000071462
ZC3HAV1L	ENSG00000146858
AMPH	ENSG00000078053
BIN1	ENSG00000136717
BIN2	ENSG00000110934
SHC1	ENSG00000160691
PSD	ENSG00000059915
PSD2	ENSG00000146005
PSD3	ENSG00000156011
PSD4	ENSG00000125637
ACAP1	ENSG00000072818
ACAP3	ENSG00000131584
PICK1	ENSG00000100151
APPL1	ENSG00000157500
FNBP1L	ENSG00000137942
FNBP1	ENSG00000187239
TRIP10	ENSG00000125733
PSTPIP1	ENSG00000140368
PSTPIP2	ENSG00000152229
FER	ENSG00000151422
PACSIN1	ENSG00000124507
PACSIN2	ENSG00000100266
PACSIN3	ENSG00000165912
FCHO1	ENSG00000130475
SRGAP1	ENSG00000196935
SRGAP2	ENSG00000266028
SRGAP3	ENSG00000196220
SH3GL1	ENSG00000141985
SH3GL3	ENSG00000140600
SH3GLB1	ENSG00000097033
SH3GLB2	ENSG00000148341
FES	ENSG00000182511
MTSS1	ENSG00000170873
BAIAP2	ENSG00000175866
EPN1	ENSG00000063245
EPN2	ENSG00000072134
EPN3	ENSG00000049283
SNAP91	ENSG00000065609
PICALM	ENSG00000073921
DNM1	ENSG00000106976
DNM3	ENSG00000197959
MYO10	ENSG00000145555
DOCK2	ENSG00000134516
ANLN	ENSG00000011426
EXOC7	ENSG00000182473
PREX1	ENSG00000124126
AP2M1	ENSG00000161203
SYT1	ENSG00000067715
ITSN1	ENSG00000205726
ITSN2	ENSG00000198399
LDLRAP1	ENSG00000157978
PDPK1	ENSG00000140992
ELMO2	ENSG00000062598
CCDC120	ENSG00000147144
DOCK4	ENSG00000128512
RPL22L1	ENSG00000163584
PNPLA8	ENSG00000135241
NSMCE2	ENSG00000156831
SBF2	ENSG00000133812
AGPS	ENSG00000018510
ARAP2	ENSG00000047365
TFAP4	ENSG00000090447
ESYT2	ENSG00000117868
PAM16	ENSG00000217930
TGS1	ENSG00000137574
NELFA	ENSG00000185049
FAM83G	ENSG00000188522
EEF1A2	ENSG00000101210
DIAPH1	ENSG00000131504
DCUN1D5	ENSG00000137692
GOT2	ENSG00000125166
ARHGDIA	ENSG00000141522
ATP5MF	ENSG00000241468
GRB2	ENSG00000177885
AK5	ENSG00000154027
STX1A	ENSG00000106089
CADPS	ENSG00000163618
UNC13A	ENSG00000130477
UNC13B	ENSG00000198722
DOC2B	ENSG00000272636
SYT7	ENSG00000011347
SYTL4	ENSG00000102362
EXOC1	ENSG00000090989
VAMP2	ENSG00000220205
RPH3A	ENSG00000089169
SCAMP2	ENSG00000140497
SEPT4	ENSG00000108387
CALD1	ENSG00000122786
CHTF8	ENSG00000168802
SCO1	ENSG00000133028
UQCRQ	ENSG00000164405
ARRB2	ENSG00000141480
FAM32A	ENSG00000105058
FAM50A	ENSG00000071859
TPR	ENSG00000047410
TAOK3	ENSG00000135090
CCDC124	ENSG00000007080
RPL38	ENSG00000172809
DDRGK1	ENSG00000198171
DHRS7B	ENSG00000109016
HYOU1	ENSG00000149428
SBF1	ENSG00000100241
NDUFA8	ENSG00000119421
KLF16	ENSG00000129911
GTF2B	ENSG00000137947
SEC61B	ENSG00000106803
RNGTT	ENSG00000111880
NCOA3	ENSG00000124151
HSPD1	ENSG00000144381
SPATA5L1	ENSG00000171763
NSF	ENSG00000073969
CLPX	ENSG00000166855
SELENOS	ENSG00000131871
RTN3	ENSG00000133318
FKBP8	ENSG00000105701
PEX16	ENSG00000121680
RBM7	ENSG00000076053
TOMM34	ENSG00000025772
ANP32A	ENSG00000140350
CS	ENSG00000062485
HNRNPDL	ENSG00000152795
PKP2	ENSG00000057294
PTPN11	ENSG00000179295
MCM5	ENSG00000100297
GADD45GIP1	ENSG00000179271
SDCBP2	ENSG00000125775
PREX2	ENSG00000046889
PLD1	ENSG00000075651
PLD2	ENSG00000129219
TUB	ENSG00000166402
TULP1	ENSG00000112041
TULP2	ENSG00000104804
TULP3	ENSG00000078246
TULP4	ENSG00000130338
ACBD5	ENSG00000107897
AIP	ENSG00000110711
ATP1B3	ENSG00000069849
ATP1A1	ENSG00000163399
SLC25A24	ENSG00000085491
CHMP4B	ENSG00000101421
CLIC1	ENSG00000213719
SLC31A1	ENSG00000136868
HSDL2	ENSG00000119471
LLGL2	ENSG00000073350
LAMP1	ENSG00000185896
SLC25A11	ENSG00000108528
TOMM70	ENSG00000154174
HSD17B4	ENSG00000133835
SLC25A3	ENSG00000075415
PLLP	ENSG00000180957
VPS51	ENSG00000149823
SRP9	ENSG00000143742
SNAPIN	ENSG00000143553
STXBP5	ENSG00000164506
SEC22B	ENSG00000265808
SLC2A14	ENSG00000173262
SLC2A3	ENSG00000059804
SLC2A1	ENSG00000117394
SLC1A5	ENSG00000105281
SFXN1	ENSG00000164466
SYNGR2	ENSG00000108639
SLC25A1	ENSG00000100075
ARF3	ENSG00000134287
ARF6	ENSG00000165527
ARL1	ENSG00000120805
RHEB	ENSG00000106615
SAR1A	ENSG00000079332
RAB14	ENSG00000119396
RAB6A	ENSG00000175582
RAB12	ENSG00000206418
RALA	ENSG00000006451
RRAS	ENSG00000126458
KRAS	ENSG00000133703
RHOB	ENSG00000143878
ARHGAP8	ENSG00000241484
ARHGEF10L	ENSG00000074964
RANBP1	ENSG00000099901
REPS1	ENSG00000135597
TBC1D4	ENSG00000136111
TMOD2	ENSG00000128872
MYO1A	ENSG00000166866
MYO18A	ENSG00000196535
ADD3	ENSG00000148700
EPB41L1	ENSG00000088367
CTNNA1	ENSG00000044115
CTNND1	ENSG00000198561
DYNC1I2	ENSG00000077380
DYNC1LI2	ENSG00000135720
DYNC1H1	ENSG00000197102
MAPRE1	ENSG00000101367
CAMK2G	ENSG00000148660
SRPK1	ENSG00000096063
PKN2	ENSG00000065243
UCK2	ENSG00000143179
DUSP23	ENSG00000158716
PTPN9	ENSG00000169410
ACP1	ENSG00000143727
CDH1	ENSG00000039068
CTNNB1	ENSG00000168036
CD63	ENSG00000135404
LGALS3	ENSG00000131981
ITGAV	ENSG00000138448
ITGB5	ENSG00000082781
MCAM	ENSG00000076706
TSPAN8	ENSG00000127324
KRIT1	ENSG00000001631
FZD7	ENSG00000155760
ALOX15	ENSG00000161905
GSDME	ENSG00000105928
TIRAP	ENSG00000150455
PFN2	ENSG00000070087
FRMPD4	ENSG00000169933
RAB35	ENSG00000111737
AMER1	ENSG00000184675
SYT10	ENSG00000110975
SYT9	ENSG00000170743
GRAMD2A	ENSG00000175318
AMER2	ENSG00000165566
AMER3	ENSG00000178171
GSDMB	ENSG00000073605
GSDMA	ENSG00000167914
GSDMC	ENSG00000147697
SYTL2	ENSG00000137501
MARK1	ENSG00000116141
SCIN	ENSG00000006747
STXBP6	ENSG00000168952
INPP5D	ENSG00000168918
INPPL1	ENSG00000165458
INPP5K	ENSG00000132376
INPP5E	ENSG00000148384
INPP5J	ENSG00000185133
INPP5F	ENSG00000198825
IPMK	ENSG00000151151
TPTE2	ENSG00000132958
PARD3	ENSG00000148498
TRAF4	ENSG00000076604
TJP1	ENSG00000104067
TJP2	ENSG00000119139
TRAF1	ENSG00000056558
TRAF2	ENSG00000127191
TRAF3	ENSG00000131323
TRAF5	ENSG00000082512
TRAF6	ENSG00000175104
FUNDC2	ENSG00000165775
PRKCZ	ENSG00000067606
OGT	ENSG00000147162
PIRT	ENSG00000233670
FERMT2	ENSG00000073712
CERK	ENSG00000100422
PHLPP1	ENSG00000081913
VAV3	ENSG00000134215
VEPH1	ENSG00000197415
FERMT3	ENSG00000149781
TRIO	ENSG00000038382
TRIOBP	ENSG00000100106
SKAP2	ENSG00000005020
SH2B1	ENSG00000178188
SH2B2	ENSG00000160999
SH2B3	ENSG00000111252
SH3BP2	ENSG00000087266
SKAP1	ENSG00000141293
SNTA1	ENSG00000101400
SNTB1	ENSG00000172164
SNTB2	ENSG00000168807
SOS2	ENSG00000100485
SPATA13	ENSG00000182957
STAP1	ENSG00000035720
SYNGAP1	ENSG00000197283
RASA1	ENSG00000145715
RASA4	ENSG00000105808
RASAL1	ENSG00000111344
RASGRF1	ENSG00000058335
ARHGEF28	ENSG00000214944
ROCK2	ENSG00000134318
RTKN	ENSG00000114993
RALGPS1	ENSG00000136828
RALGPS2	ENSG00000116191
PRKD1	ENSG00000184304
PRKD2	ENSG00000105287
PRKD3	ENSG00000115825
PLEKHJ1	ENSG00000104886
RTKN2	ENSG00000182010
PLEKHM1	ENSG00000225190
PLEKHM2	ENSG00000116786
PLEKHO2	ENSG00000241839
PLCD4	ENSG00000115556
PLCG2	ENSG00000197943
PLCH1	ENSG00000114805
PLCH2	ENSG00000149527
PLCL1	ENSG00000115896
PLCL2	ENSG00000154822
PLEKHA6	ENSG00000143850
PLEKHG1	ENSG00000120278
PLEKHG2	ENSG00000090924
PLEKHG4	ENSG00000196155
PLEKHG5	ENSG00000171680
PLEKHG6	ENSG00000008323
PLEKHH2	ENSG00000152527
PLEKHH3	ENSG00000068137
OBSCN	ENSG00000154358
OSBP2	ENSG00000184792
OSBPL6	ENSG00000079156
OSBPL7	ENSG00000006025
OSBPL9	ENSG00000117859
NET1	ENSG00000173848
NGEF	ENSG00000066248
MCF2	ENSG00000101977
MCF2L	ENSG00000126217
MCF2L2	ENSG00000053524
MPRIP	ENSG00000133030
KALRN	ENSG00000160145
KIF1B	ENSG00000054523
IRS4	ENSG00000133124
GAB3	ENSG00000160219
GAB4	ENSG00000215568
GRB10	ENSG00000106070
GRB14	ENSG00000115290
GRB7	ENSG00000141738
PHETA1	ENSG00000198324
PHETA2	ENSG00000177096
FARP1	ENSG00000152767
FARP2	ENSG00000006607
ASAP2	ENSG00000151693
ASAP3	ENSG00000088280
DEF6	ENSG00000023892
DGKD	ENSG00000077044
DGKH	ENSG00000102780
DOCK10	ENSG00000135905
DOCK11	ENSG00000147251
DOCK9	ENSG00000088387
DOK3	ENSG00000146094
DOK6	ENSG00000206052
ARHGEF39	ENSG00000137135
CDC42BPA	ENSG00000143776
AGAP1	ENSG00000157985
AGAP2	ENSG00000135439
AGAP3	ENSG00000133612
AGAP4	ENSG00000188234
AGAP5	ENSG00000172650
AGAP6	ENSG00000204149
AGAP7	ENSG00000264204
AGAP9	ENSG00000204172
CIT	ENSG00000122966
CNKSR1	ENSG00000142675
CNKSR2	ENSG00000149970
BMX	ENSG00000102010
GRK3	ENSG00000100077
AFAP1	ENSG00000196526
AFAP1L1	ENSG00000157510
AFAP1L2	ENSG00000169129
APBB1IP	ENSG00000077420
ARHGAP21	ENSG00000107863
ARHGAP12	ENSG00000165322
ARHGAP15	ENSG00000075884
ARHGAP22	ENSG00000128805
ARHGAP23	ENSG00000275832
ARHGAP24	ENSG00000138639
ARHGAP25	ENSG00000163219
ARHGAP26	ENSG00000145819
ARHGAP27	ENSG00000159314
ARHGEF16	ENSG00000130762
ARHGEF18	ENSG00000104880
ARHGEF19	ENSG00000142632
ARHGEF3	ENSG00000163947
ARHGEF4	ENSG00000136002
ARHGEF5	ENSG00000050327
ARHGEF6	ENSG00000129675
ARHGEF9	ENSG00000131089
NOXO1	ENSG00000196408
HS1BP3	ENSG00000118960
NCF1C	ENSG00000165178
NISCH	ENSG00000010322
PXK	ENSG00000168297
RPS6KC1	ENSG00000136643
SNX30	ENSG00000148158
SNX32	ENSG00000172803
SNX33	ENSG00000173548
SNX25	ENSG00000109762
SNX15	ENSG00000110025
SNX17	ENSG00000115234
SNX31	ENSG00000174226
SNX10	ENSG00000086300
SNX11	ENSG00000002919
SNX16	ENSG00000104497
SNX22	ENSG00000157734
SNX24	ENSG00000064652
SNX29	ENSG00000048471
AKAP5	ENSG00000179841
SLC9A3	ENSG00000066230
TOLLIP	ENSG00000078902
ITK	ENSG00000113263
DENND1B	ENSG00000213047
DENND1C	ENSG00000205744
ATG14	ENSG00000126775
SH3YL1	ENSG00000035115
